# Improving the efficacy and accessibility of intracranial viral vector delivery in non-human primates

**DOI:** 10.1101/2022.06.06.494543

**Authors:** Devon J Griggs, Aaron D. Garcia, Wing Yun Au, William K. S. Ojemann, Andrew Graham Johnson, Jonathan T. Ting, Elizabeth A. Buffalo, Azadeh Yazdan-Shahmorad

## Abstract

Non-human primates (NHPs) are precious resources for cutting edge neuroscientific research, including large-scale viral vector-based experimentation such as optogenetics. We propose to improve surgical outcomes by enhancing surgical preparation practices of convection-enhanced delivery (CED), which is an efficient viral vector infusion technique for large brains such as NHPs’. Here we present both real-time and next-day MRI data of CED in the brains of ten NHPs, and we present a quantitative, inexpensive, and practical bench-side model of the *in vivo* CED data. Our bench-side model is composed of food coloring infused into a transparent agar phantom, and the spread of infusion is optically monitored over time. Our proposed method approximates CED infusions into the cortex, thalamus, medial temporal lobe and caudate nucleus of NHPs, confirmed by MRI data acquired with either gadolinium-based or manganese-based contrast agents co-infused with optogenetic viral vectors. These methods and data serve to guide researchers and surgical team members in key surgical preparations for intracranial viral delivery using CED in NHPs, and thus improve expression targeting and efficacy and, as a result, reduce surgical risks.
