## Supplemental Table 1 for "Improving the efficacy and accessibility of intracranial viral vector delivery in non-human primates"

### Sheet: Sheet1
NHP Name	Brain Location	Hemisphere	Trial	Output volume from syringe (µl)	Measured bolus volume (µl)	Notes
C1	Cortex	Left	1	2	0
				5	11.06
				7	21.2
				10	21.2
				14	40.62
				20	98.8
				35	116.76
				55	133.38
C1	Cortex	Left	2	2	0
				5	11.78
				8	16.82
				12	24.1
				16	60.3
				20	97.66
				30	130.52
				45	168.4
C1	Cortex	Left	3	2	0
				4	13.32
				6	23.26
				8	30.94
				16	53.72
				20	96.04
				30	116.68
				40	119.04
				50	125.06
C1	Cortex	Left	4	2	0
				5	14.4
				7	29.73
				12	46.03
				16	59.25
				20	93.41
				30	150.41
				40	182.18
				50	232.76
C2	Cortex	Left	1	2	0
				6	6.65
				8	20.426
				12	46.298
				18	57.316
				25	64.288
				35	89.88
				45	122.584
				55	143.234
C2	Cortex	Left	2	2	0
				4	14.658
				6	28.7
				8	42.826
				12	45.374
				20	61.908
				30	92.386
				40	127.12
				60	173.712
CT	Cortex	Left	1	6	51.4096
				16	62.7588
				26	85.1698
				36	124.678
				56	152.823
CT	Thalamus	Right	1	0	0
				1	1.8
				28	112.7
				48	172.5
				58	216
				68	389.8
				108	694.2
				118	779.2
				128	810.6
				138	949.8
				158	1028.7
				161	1054.3
T1	Thalamus	Left	1	0	0
				3	3.8005
				9	22.3678
				15	37.5522
				21	55.0794
				27	74.2332
				33	86.5858
				39	127.968
				45	140.998
				51	168.24
				57	189.864
				63	218.269
				75	285.86
				81	297.56
				87	323.032
				93	343.293
				99	362.23
				105	389.9
				111	400.065
				117	409.709
				123	414.173
				129	424.215
				135	441.467
T2	Thalamus	Left	1	77	246.668
				95	352.584
				113	370.471
				131	394.962
				200	792.306
T2	Thalamus	Right	1	134	416.363
				152	512.195
				170	555.299
				188	596.767
				263	894.387
MTL1	Medial Temporal Lobe and Caudate Nucleus	Left	1	15	221.115
MTL1	Medial Temporal Lobe and Caudate Nucleus	Right	1	15	212.203
MTL2	Medial Temporal Lobe and Caudate Nucleus	Left	1	20	285.285
MTL2	Medial Temporal Lobe and Caudate Nucleus	Right	1	20	456.79	Not used in statistical comparison with gel
MTL3	Medial Temporal Lobe and Caudate Nucleus	Left	1	20	57.7736	Not used in statistical comparison with gel
MTL3	Medial Temporal Lobe and Caudate Nucleus	Right	1	20	204.721
MTL4	Medial Temporal Lobe and Caudate Nucleus	Left	1	14	62.7267	Not used in statistical comparison with gel
MTL4	Medial Temporal Lobe and Caudate Nucleus	Right	1	14	20.4804	Not used in statistical comparison with gel
MTL5	Medial Temporal Lobe and Caudate Nucleus	Left	1	20	184.886	Not used in statistical comparison with gel
MTL5	Medial Temporal Lobe and Caudate Nucleus	Right	1	20	39.0778	Not used in statistical comparison with gel
